# Obligate sexual reproduction of a homothallic fungus closely related to the *Cryptococcus* pathogenic species complex

**DOI:** 10.1101/2022.03.30.486436

**Authors:** Andrew Ryan Passer, Shelly Applen Clancey, Terrance Shea, Márcia David-Palma, Anna Floyd Averette, Teun Boekhout, Betina M. Porcel, Minou Nowrousian, Christina A. Cuomo, Sheng Sun, Joseph Heitman, Marco A. Coelho

## Abstract

Sexual reproduction is a ubiquitous and ancient trait of eukaryotic life. While sexual organisms are usually faced with the challenge of finding a compatible mating partner, species as diverse as animals, plants, and fungi have repeatedly evolved the ability to reproduce sexually without an obligate requirement for another individual. Here, we uncovered the underlying mechanism of self-compatibility (homothallism) in *Cryptococcus depauperatus*, a fungal species sister to the clinically relevant human fungal pathogens *Cryptococcus neoformans* and *Cryptococcus gattii* species complexes. In contrast to *C. neoformans* or *C. gattii*, which grow as a yeast in the asexual stage, and produce hyphae, basidia, and infectious spores during the sexual stage, *C. depauperatus* grows exclusively as hyphae decorated with basidia and abundant spores and appears to be continuously engaged in sexual reproduction. By combining the insights from comparative genomics and genetic analyses of mutants defective in key mating and meiosis genes, we demonstrate the sexual cycle of *C. depauperatus* involves meiosis, and reveal that self-compatibility is orchestrated by the expression, in the same cell, of an unlinked mating receptor (Ste3**a**) and pheromone ligand (MFα) pair seemingly derived from opposite mating types of a heterothallic (self-sterile) ancestor. We identified a putative mating-type (*MAT*) determining region containing genes phylogenetically aligned with *MAT***a** alleles of other species, and a few *MAT*α gene alleles scattered and unlinked throughout the genome, but no homologs of the mating-type homeodomain genes *SXI1* (*HD1*) and *SXI2* (*HD2*). Comparative genomic analyses suggested a dramatic remodeling of the *MAT* locus possibly owing to reduced selective constraints to maintain mating-type genes in tight linkage, associated with a transition to self-fertility. Our findings support *C. depauperatus* as an obligately sexual, homothallic fungal species and provide additional insight into the repeated transitions between modes of sexual reproduction that have occurred throughout the fungal kingdom.
