## Supplementary material for "Obligate sexual reproduction of a homothallic fungus closely related to the *Cryptococcus* pathogenic species complex": Figure 2-source data 1

### Sheet: Figure2-source data1
Figure 2–source data 1. Genes located within or adjacent to the C. neoformans H99 MAT locus or the P/R and HD MAT loci of C. amylolentus CBS6039 and corresponding orthologs in C. depauperatus
Genes surveyed	Genes within or flanking MAT in				Gene IDs and chromosomal coordinates
	C. neoformans	C. amylolentus	C. depauperatus		C. neoformans H99		C. depauperatus CBS7841			C. depauperatus CBS7855			C. amylolentus CBS6039
					locus_ID		locus_ID	Chr: coordinates		locus_ID	Chr: coordinates		locus_ID	Chr: coordinates	GenBank acc.
g6383/HAP1	yes	-	-		CNAG_06818		-	-		-	-		-	-	-
UAP1	yes	yes	-		CNAG_06817		-	-		-	-		L202_06793	chr11: complement(159366..161750)	NW_017566897
FCY1	yes	yes	-		CNAG_06816		-	-		-	-		L202_06794	chr11: complement(162213..163516)	NW_017566897
FAO1	yes	-	-		CNAG_06815		-	-		-	-		L202_03153	chr4: complement(1356575..1357951)	NW_017566890
SXI1	yes	yes	-		CNAG_06814		-	-		-	-		n.a.	chr11: n.a.	NW_017566897
SXI2	yes	yes	-		AAV98451.1 (b)		-	-		-	-		L202_06795	chr11: complement(164942..167345)	NW_017566897
CAP1	yes	yes	yes		CNAG_06813		L203_103939	chr4: complement(1610808..1612988)		L204_103464	chr4 : 567116..569296		L202_06798	chr11: complement(170879..173493)	NW_017566897
SPO14	yes	yes	yes		CNAG_06812		L203_103942	chr4: (1618050..1622944)		L204_103461	chr4 : complement(557167..562061)		L202_06805	chr11: complement(185126..191257)	NW_017566897
RPL22	yes	yes	yes		CNAG_06811		L203_103908	chr4: (1513399..1513990)		L204_103495	chr4 : complement(662282..662873)		L202_06803	chr11: complement(182033..182705)	NW_017566897
IKS1	yes	no	no		CNAG_06809		L203_102579	chr3: complement(827973..830469)		L204_102563	chr3 : complement(757715..760211)		L202_00061	chr1: complement(148200..150829)	NW_017566887
STE3	yes	yes	yes		CNAG_06808		L203_103927	chr4: complement(1574352..1575599)		L204_103475	chr4 : 604538..605788		L202_06521	chr11: 664089..665425	NW_017566896
ETF1	yes	yes	no		CNAG_06806		L203_101071	chr1: complement(2726249..2727669)		L204_101078	chr1 : complement(2745927..2747347)		L202_06528	chr11: 687608..689111	NW_017566896
BSP3	yes	yes	yes		CNAG_06804		L203_103887	chr4: complement(1432591..1434661)		L204_103515	chr4 : 739008..741078		-	-
MFa	yes	yes	no		CNAG_07407		L203_105218	chr6: complement(1253358..1253471)		L204_104839	chr6 : 261972..262085		L202_06518, L202_06519, L202_06532	chr11: complement(652117..652242 chr11: 653397..653639 chr11: complement(700719..700844)	NW_017566896
ZNF1	yes	yes	yes		AAN75178.2 (a)		L203_103897	chr4: complement(1467393..1471030)		L204_103505	chr4 : 703335..706972		L202_06527	chr11: complement(684760..687301)	NW_017566896
PRT1	yes	yes	yes		AAN75171.2 (a)		L203_103899	chr4: complement(1478196..1480821)		L204_103503	chr4 : 693548..696173		L202_06526	chr11: 680761..683391	NW_017566896
MYO2	yes	yes	yes		CNAG_06971		L203_103898	chr4: 1471988..1477788		L204_103504	chr4 : complement(696581..702380)		L202_06517	chr11: complement(644277..650101)	NW_017566896
STE20	yes	yes	yes		CNAG_07408		L203_103903	chr4: complement(1495918..1498497)		L204_103500	chr4 : 676024..678606		L202_06515	chr11: complement(639847..642217)	NW_017566896
STE11	yes	no	no		CNAG_06980		L203_105411	chr7: complement(250930..254552)		L204_105417	chr7 : complement(246534..250156)		L202_03297	chr5: complement(79456..84200)	NW_017566891
RPO41	yes	yes	yes		CNAG_07409		L203_103890	chr4: complement(1440061..1444360)		L204_103512	chr4 : 729312..733611		L202_06529	chr11: complement(689259..693698)	NW_017566896
BSP2	yes	yes	yes		CNAG_07005		L203_103923	chr4: complement(1562493..1565234)		L204_103479	chr4 : 614903..617644		L202_06530	chr11: 693827..696576	NW_017566896
LPD1	yes	yes	yes		CNAG_07004		L203_103905	chr4: complement(1501670..1503650)		L204_103498	chr4 : 671275..673255		L202_06531	chr11: complement(696577..698615)	NW_017566896
CID1	yes	yes	yes		CNAG_07410		L203_103892	chr4: 1454668..1457369		L204_103510	chr4 : complement(716681..719381)		L202_06514	chr11: 635918..639177	NW_017566896
GEF1	yes	yes	yes		CNAG_07015		L203_103917	chr4: complement(1545015..1547751)		L204_103485	chr4 : 632380..635116		L202_06533	chr11: complement(702328..705831)	NW_017566896
RUM1	yes	yes	no		CNAG_07411		L203_105797	chr7: 1196817..1202192		L204_105797	chr7 : 1194085..1199457		L202_06534	chr11: 705889..711673	NW_017566896
BSP1	yes	yes	no		CNAG_01457		L203_105676	chr7: complement(884908..886226)		L204_105678	chr7 : complement(871864..874344)		L202_06538	chr11: complement(717893..719287)	NW_017566896
RPL39	yes	yes	yes		CNAG_01455		n.a.	chr4: n.a.		n.a.	chr4 :		L202_06513	chr11: 631263..631679	NW_017566896
STE12	yes	yes	no		CNAG_01454		L203_101162	chr1: complement(2955868..2958520)		L204_101168	chr1 : complement(2973533..2977869)		n.a.	chr11: n.a.	NW_017566896
g2431	yes	yes	no		CNAG_01452		L203_101723	chr2: complement(1175931..1176596)		L204_101783	chr2 : complement(1330511..1331597)		L202_06508	chr11: 615878..616922	NW_017566896
NOG2	yes	yes	no		CNAG_07413		L203_103320	chr4: complement(147992..149791)		L204_104086	chr4 : 2079856..2081655		L202_06511	chr11: complement(621538..624121)	NW_017566896
PAN6	yes	yes	no		CNAG_07414		L203_102191	chr2: 2282201..2284000		L204_101323	chr2 : complement(206065..207858)		L202_06510	chr11: complement(619918..621363)	NW_017566896
g6341	yes	yes	-		CNAG_01448		-			-	-		L202_06509	chr11: 617264..619729	NW_017566896
"-", gene not detected based on TBLASTN and Orthofinder2 analyses
(a), the current C. neoformans H99 reference assembly (GenBank: GCF_000149245.1) does not include this gene due to an assembly gap. The sequences were instead retrived from GenBank: AF542529
(b), C. neoformans H99 is MATa and only contains the SXI1 gene; the SXI2 gene was retrived from C. neoformans 125.91 (GenBank: AF542528)
n.a., not well annotated in the current assembly but present based on BLAST analyses.
Genes in C. amylolentus on the:
P/R Chromosome
HD Chromosome
