## Supplementary material for "Obligate sexual reproduction of a homothallic fungus closely related to the *Cryptococcus* pathogenic species complex": Figure 3-source data 1

### Sheet: Figure3-source data1
Figure 3–source data 1. Mating and meiosis genes and their expression under sporulation (solid) vs. non-sporulation (liquid) conditions.
			Cryptococcus depauperatus CBS7841							Cryptococcus depauperatus CBS7855
	Gene	C. neoformans H99 locus_ID	locus_tag	DESeq2 base Mean	DESeq2_log2 FC (solid_vs_liquid)	DESeq2_padj	LOX_log2FC (solid_vs_liquid)	LOX_P (solid>liquid)	LOX_P (liquid>solid)	locus_tag	DESeq2 base Mean	DESeq2_log2 FC (solid_vs_liquid)	DESeq2_padj	LOX_log2FC (solid_vs_liquid)	LOX_P (solid>liquid)	LOX_P (liquid>solid)	Known of predicted cellular function in C. neoformans/C. deneoformans
Meiosis	*DMC1	CNAG_07909	L203_105868	8607.98	2.88	0	3.05	1	0	L204_105866	8235.04	3.4	0	3.78	1	0	Recombination and crossing-over
	*HOP1	CNAG_02604	L203_104461	5839.15	0.16	0.78	0.64	1	0	L204_104429	2297.78	0.2	0.14	0.6	1	0
	*HOP2	CNAG_02678	L203_106173	4003.89	1.26	0	1.67	1	0	L204_106178	6779.89	1.6	0	2	1	0
	*MND1	CNAG_05364	L203_102350	4775.54	2.66	0	3.03	1	0	L204_102336	4085.66	3.13	0	3.52	1	0
	*MRE11	CNAG_02490	L203_102199	2850.4	0.07	0.87	0.42	1	0	L204_101315	3397.73	0.28	0.06	0.67	1	0
	*RAD50	CNAG_06384	L203_101576	5109.73	0.58	0.2	1.1	1	0	L204_101937	4809.72	1.25	0	1.65	1	0
	*RAD51	CNAG_00720	L203_104839	7927.89	-0.13	0.86	0.43	1	0	L204_105213	7489.68	0.98	0	1.38	1	0
	*RAD52	CNAG_06724	L203_104210	2065.01	0.12	0.83	0.46	1	0	L204_104690	2649.95	-0.17	0.21	0.23	1	0
	*SPO11	CNAG_05472	L203_102420	8034.28	0.72	0.01	1.08	1	0	L204_102406	8298.3	0.1	0.53	0.49	1	0
	*MER3/HFM1	CNAG_04461	L203_102859	4014.7	-1.7	0.01	-0.96	0	1	L204_102840	1974.33	-0.21	0.13	0.19	1	0	Crossover resolution
	*MSH2	CNAG_00770	L203_104895	4693.08	-0.19	0.62	0.16	1	0	L204_105157	4334.59	0.3	0.05	0.69	1	0
	MSH3	CNAG_01642	L203_100869	7404.72	0.12	0.84	0.67	1	0	L204_100925	6180.38	0.75	0	1.16	1	0
	*MSH4	CNAG_05201	-	-	-	-	-	-	-	-	-	-	-	-	-	-
	*MSH5	CNAG_00550	-	-	-	-	-	-	-	-	-	-	-	-	-	-
	*MSH6	CNAG_01916	L203_102550	11913.7	-0.65	0.08	-0.18	0	1	L204_102535	7921.09	0.73	0	1.13	1	0
	*RAD1/ERCC-4	CNAG_05531	L203_105654	5726.27	-0.19	0.63	0.24	1	0	L204_105658	5191.83	0	0.98	0.38	1	0
	MMS4/EME1	CNAG_07970	L203_106246	4277.2	-0.381526	0.397025	0.0982713	1	0	L204_106107	4394.4	0.232647	0.166393	0.631291	1	0
	MUS81	CNAG_03923	L203_101879	1032.5	1.24	0	1.65	1	0	L204_101637	2532.25	1.78	0	2.18	1	0
	*PDS5	CNAG_04648	L203_104663	6041.54	-0.13	0.71	0.29	1	0	L204_104225	4852.57	-0.11	0.51	0.31	1	0	Cohesin complex
	*RAD21/ MCD1/ SCC1	CNAG_01023	L203_103963	3114.18	0.96	0	1.39	1	0	L204_103441	5971.25	0.97	0	1.37	1	0
	*REC8	CNAG_04404	L203_104497	13140.6	1.55	0	1.78	1	0	L204_104392	8348.63	1.28	0	1.68	1	0
	*SCC3 (SA-1/2)	CNAG_00812	L203_104763	5272.92	0.75	0.04	1.08	1	0	L204_105288	5205.03	0.53	0	0.95	1	0
	*SMC1/PSM1	CNAG_03767	L203_100468	4179.2	0.65	0.02	1.02	1	0	L204_100473	7197.36	1.07	0	1.47	1	0
	*SMC2	CNAG_03148	L203_105281	1857.53	1.08	0.06	1.36	1	0	L204_104779	2971.37	1.26	0	1.66	1	0
	*SMC3/URE2	CNAG_01167	L203_100162	8720.18	0.29	0.52	0.78	1	0	L204_100168	8083.99	0.78	0	1.19	1	0
	*SMC4	CNAG_07627	L203_102146	3470.25	0.11	0.76	0.51	1	0	L204_101367	3771.78	0.46	0	0.86	1	0
	*SMC5	CNAG_06860	L203_103839	7844.15	-0.66	0.26	-0.04	0	1	L204_103562	5046.78	0.7	0	1.11	1	0
	*SMC6	CNAG_01276	L203_105865	7662.28	-0.71	0.29	-0.04	0.008	0.992	L204_105863	7426.54	0.6	0	1.01	1	0
	CAP-H/Cnd2	CNAG_04936	L203_102604	2253.42	0.27	0.68	0.6	1	0	L204_102587	2538.8	0.61	0	1.01	1	0	Condensin I-specific
	CAP-G/Cnd3	CNAG_00681	L203_104996	5089.24	0.48	0.29	0.99	1	0	L204_105054	6764.1	1.18	0	1.58	1	0
	CAP-D2/Cnd1	CNAG_01959	L203_105363	3201.4	0.82	0.09	1.09	1	0	L204_105369	3898.37	0.91	0	1.31	1	0
	*MLH1	CNAG_02073	L203_105381	1904.34	0.28	0.36	0.66	1	0	L204_105387	2520.65	0.51	0	0.91	1	0	Mismatch repair
	*MLH3	CNAG_01037	L203_101431	2000.22	0.05	0.92	0.4	1	0	L204_102083	2326.95	0.22	0.11	0.63	1	0
	*PMS1/2	CNAG_07599	L203_100534	3272.72	-0.89	0.18	-0.21	0	1	L204_100539	4530.54	0.22	0.18	0.63	1	0
	*PCH2	CNAG_02578	L203_104456	5207.27	0.7	0.03	1.11	1	0	L204_104433	5620.74	1.02	0	1.42	1	0	Others
	MEC1 (PIK-A/PI3K)	CNAG_03821	L203_101971	2832.87	0.15	0.8	0.7	1	0	L204_101541	3610.24	0.65	0	1.06	1	0
	RAD17	CNAG_03932	L203_101860	2755.21	0.27	0.41	0.67	1	0	L204_101656	2785.38	-0.11	0.48	0.29	1	0
	RAD57	CNAG_01891	L203_102526	1830.63	0.82	0.01	1.26	1	0	L204_102512	4265.78	1.07	0	1.48	1	0
	SPO22/ ZIP4	CNAG_07758	L203_100034	2667.14	1.32	0	1.61	1	0	L204_100040	4309.77	1	0	1.43	1	0
	CDC27/APC3	CNAG_00320	L203_103577	1737.23	-0.34	0.39	0.1	1	0	L204_103827	1734.78	0.4	0.04	0.83	1	0
	CDC16/APC6	CNAG_02154	L203_105462	1559.36	0.08	0.91	0.37	1	0	L204_105467	2309.02	-0.31	0.04	0.1	1	0
	APC1	CNAG_02183	L203_101057	5576.7	-0.89	0	-0.53	0	1	L204_101065	4055.25	-0.97	0	-0.57	0	1
	APC5	CNAG_01633	L203_105746	2891.39	-0.15	0.74	0.22	1	0	L204_105748	3541.12	-0.68	0	-0.26	0	1
	CDC23/APC8	CNAG_02963	L203_100746	2478.95	0.51	0.13	0.83	1	0	L204_100749	2839.03	0.23	0.08	0.62	1	0
	CDH1	CNAG_03191	L203_105223	4904.87	-0.57	0.13	-0.1	0	1	L204_104834	5903.44	0.26	0.05	0.65	1	0
	CSM3/SWI3	CNAG_04603	-	-	-	-	-	-	-	-	-	-	-	-	-	-
Mating / Sporulation	SXI1	CNAG_06814	-	-	-	-	-	-	-	-	-	-	-	-	-	-	Sexual identity determinant and regulator of sexual cycle
	SXI2	AAV98451.1 (b)	-	-	-	-	-	-	-	-	-	-	-	-	-	-	Sexual identity determinant and regulator of sexual cycle
	STE3	CNAG_06808	L203_103927	6026.52	1.72	0	2.27	1	0	L204_103475	6380.9	2.42	0	2.8	1	0	Receptor for mating pheromones
	MFA	CNAG_07407	L203_105218	6953.57	8.69	0	9.01	1	0	L204_104839	354.36	2.55	0	3	1	0	Mating pheromone
	GPA1	CNAG_04505	L203_102906	3581.71	-0.25	0.57	0.07	1	0	L204_102891	4478.9	-0.94	0	-0.54	0	1	G protein GTP-binding alpha subunit
	GPA2	CNAG_00179	L203_103434	13013.7	1.16	0.05	1.35	1	0	L204_103971	11870.5	1.73	0	2.12	1	0	G protein GTP-binding alpha subunit
	GPA3	CNAG_02090	L203_105414	9323.14	-0.35	0.59	0.26	1	0	L204_105420	8936.48	0.1	0.51	0.51	1	0	G protein GTP-binding alpha subunit
	GPB1	CNAG_01262	L203_100263	11904.9	-0.33	0.32	0.1	1	0	L204_100267	8897.87	-0.03	0.81	0.37	1	0	G protein beta-subunit
	RAK1 (ASC1)/GIB2	CNAG_05465	L203_102395	38125.7	0.49	0.54	0.65	1	0	L204_102382	42359.7	0.05	0.83	0.44	1	0	G-protein beta subunit for Gpa2 in S. cerevisiae and guanine nucleotide dissociation inhibitor for Gpa2p
	STE18/GPG1	CNAG_05427	-	-	-	-	-	-	-	-	-	-	-	-	-	-	G-protein gamma-subunit 1
	GPG2	CNAG_05890	L203_102339	4351.84	1.30748	0.0161295	1.72569	1	0	L204_102324	4103.64	1.74654	2.01824e-31	2.14302	1	0	G-protein gamma-subunit 2
	SST2/CRG1	CNAG_00125	L203_103344	8275.99	-0.5	0.3	-0.06	0	1	L204_104062	13880.6	0.6	0	1.03	1	0	GTPase activating protein
	STE20	CNAG_07408	L203_103903	5352.92	-0.46	0.19	-0.06	0	1	L204_103500	6460.75	-0.79	0	-0.36	0	1	Cdc42p-activated signal transducing kinase of the PAK family
	STE11	CNAG_06980	L203_105411	3129.85	-0.62	0.18	-0.14	0	1	L204_105417	2777.42	-1.15	0	-0.73	0	1	Signal transducing MEK kinase
	STE7	CNAG_01730	L203_100535	9848.18	-1.47	0	-0.9	0	1	L204_100540	7172.91	-0.65	0	-0.22	0	1	Signal transducing MAP kinase kinase
	FUS3/KSS1/CPK1	CNAG_02511	L203_102228	18654.9	-0.78	0.04	-0.3	0	1	L204_101286	12510.5	-0.33	0.02	0.07	1	0	Mitogen-activated serine/threonine protein kinase
	STE12	CNAG_01454	L203_101162	2904.32	-1.43	0	-0.98	0	1	L204_101168	4118.2	-0.94	0	-0.52	0	1	Transcription factor activated by a MAP kinase signaling cascade
	STE50	CNAG_07507	L203_100752	2386.68	-1.3	0	-0.88	0	1	L204_100755	3222.01	-1.96	0	-1.56	0	1	Adaptor that links G protein-associated Cdc42p-Ste20p complex to the effector Ste11p
	CDC24	CNAG_04243	L203_101596	3417.99	-0.97	0.05	-0.58	0	1	L204_101916	3454.26	-0.88	0	-0.5	0	1	Guanine nucleotide exchange factor for Cdc42
	CDC42	CNAG_05348	L203_102302	4502.85	0.67	0.08	0.97	1	0	L204_102287	11542.5	1.23	0	1.63	1	0	Small rho-like GTPaseessential for establishment and maintenance of cell polarity
	BEM1	CNAG_02670	L203_106180	2596.6	0.51	0.24	0.99	1	0	L204_106172	2667.23	0.53	0	0.93	1	0	Scaffold protein for complexes that include Cdc24, Ste5, Ste20
	MAT2	CNAG_06203	L203_104328	1307.05	0.29	0.78	0.7	1	0	L204_104566	1167.11	-1.16	0	-0.77	0	1	HMG domain transcription regulator of pheromone response signaling (MAPK pathway) in C. neoformans; activated directly or indirectly by the MAPK Cpk1. Functions during same- and opposite-sex mating. Regulates pheromone sensing and response.
	ZNF2	CNAG_03366	L203_101328	5242.75	-0.35	0.63	-0.03	0.044	0.956	L204_102184	5268.05	-0.51	0	-0.09	0	1	Zinc finger transcription factor that functions as terminal hyphal morphogenesis determinant during both same- and opposite-sex mating but is not critical for pheromone response; negative regulator of pathogenicity in C. neoformans.
	STE6	CNAG_03600	L203_104247	4817.29	2.47	0	2.96	1	0	L204_104653	1649.32	1.26	0	1.67	1	0	ATP-binding cassette, subfamily B (MDR/TAP), member 1 ; pheromone transporter gene
	ZFC8/ZNF3	CNAG_02700	L203_102499	2925.74	-0.61	0.22	-0.25	0	1	L204_102485	3647.42	-1.09	0	-0.66	0	1	Two C2H2-type zinc finger domains; Znf3 is required for hyphal development during unisexual reproduction and also plays a central role during bisexual reproduction
	PUM1	CNAG_04003	L203_101788	35294.1	0.671181	0.0145656	1.03204	1	0	L204_101727	30734.9	0.73	0	1.13	1	0	Required for the yeast-to-hypha transition, partially through a novel filament-specific secretory protein Fas1 and is also required to sustain hyphal growth after the morphological switch; Pum1 directs subsequent differentiation of aerial hyphae into fruiting bodies in both laboratory and clinical isolates
	CSA1	CNAG_04638	L203_104644	2860.74	-0.133115	0.850626	0.345896	1	0	L204_104244	4291.31	0.06	0.8	0.46	1	0	Csa1 and Csa2 as the key targets of Pum1 are required for post-meiotic sporulation
	CSA2	CNAG_03709	L203_100416	10066.2	1.86545	0.00031277	2.25207	1	0	L204_100420	9573.54	1.85	0	2.26	1	0	Csa1 and Csa2 as the key targets of Pum1 are required for post-meiotic sporulation
	FAS1	CNAG_05729	L203_103052	750758	0.703595	0.259564	0.914756	1	0	L204_103038	428733	0.67	0	1.06	1	0	Filament-Associated Secretory Protein 1; deletion of FAS1 impairs filamentation and recapitulated the phenotypes produced by the disruption of PUM1
	UBC5	CNAG_01151	L203_100152	2364.87	0.122098	0.828507	0.464051	1	0	L204_100158	2761.51	-0.23	0.23	0.14	1	0	Ubiquitin-conjugating enzyme in S. cerevisiae
	BSP1	CNAG_01457	L203_105676	568.51	0.13	0.88	0.59	1	0	L204_105678	2052.43	0.58	0	0.98	1	0
	BSP2	CNAG_07005	L203_103923	3700.51	0.26	0.5	0.69	1	0	L204_103479	4618.1	0.63	0	1.04	1	0
	CAP1	CNAG_06813	L203_103939	5716.98	1.1	0	1.46	1	0	L204_103464	6803.16	0.57	0	0.96	1	0	Capsule biosynthesis
	CID1	CNAG_07410	L203_103892	3140.52	-1.07	0.03	-0.73	0	1	L204_103510	3600.65	-1.87	0	-1.45	0	1	Putative nucleotidyltransferase, cell cycle
	CPR2	CNAG_03938	L203_101858	1504.23	0.27	0.62	0.58	1	0	L204_101658	6533.13	2.18	0	2.59	1	0	Constitutively active pheromone receptor-like gene; morphogenesis
	DYN1	CNAG_05894	L203_103180	9624.22	-0.86	0.01	-0.42	0	1	L204_103169	9427.2	-0.52	0	-0.11	0	1	dynein heavy-chain
	ETF1	CNAG_06806	L203_101071	6299.25	-0.09	0.86	0.32	1	0	L204_101078	6518.64	-0.19	0.15	0.21	1	0	Putative electron transport flavoprotein
	GEF1	CNAG_07015	L203_103917	7566.88	0.4	0.2	0.76	1	0	L204_103485	10249.8	0.41	0	0.8	1	0	Voltage-gated chloride channel
	IKS1	CNAG_06809	L203_102579	7521.33	0.04	0.96	0.58	1	0	L204_102563	6036.8	0.68	0	1.07	1	0	Probable serine/threonine protein kinase
	KAR2	CNAG_06433	L203_105778	3515.42	0.49	0.3	1.02	1	0	L204_105778	3192.96	1.29	0	1.71	1	0	regulates karyogamy; role in filamentation
	KAR3	CNAG_05752	L203_103130	2106.51	1.47	0.07	1.64	1	0	L204_103119	2778.61	1.86	0	2.24	1	0
	KAR4	CNAG_04487	L203_102852	1741.7	-0.35	0.54	0.16	1	0	L204_102833	2227.62	0.27	0.08	0.67	1	0
	KAR5	CNAG_04850	L203_102437	12344.6	0.28	0.65	0.86	1	0	L204_102423	6103.92	0.73	0	1.13	1	0	Required for karyogamy during bisexual reproduction, but largely dispensable for unisexual reproduction
	KAR7	CNAG_01647	L203_100867	1613.59	0.22	0.72	0.45	1	0	L204_100927	1853.21	-0.48	0	-0.1	0	1	regulates karyogamy; role in meiosis
	KAR8	CNAG_01347	L203_104075	5166.12	0.33	0.5	0.59	1	0	L204_103328	5765.12	0.28	0.05	0.67	1	0
	LPD1	CNAG_07004	L203_103905	60618.2	-0.89	0.04	-0.4	0	1	L204_103498	60060.6	-0.49	0	-0.09	0	1	Dihydrolipoamide dehydrogenase; amino acid metabolism
	MYO2	CNAG_06971	L203_103898	8658.08	0.19	0.7	0.56	1	0	L204_103504	9543.8	0.43	0.01	0.86	1	0	Myosin heavy chain, class V myosin; polar growth and secretion
	NOG2	CNAG_07413	L203_103320	5712.61	0.31	0.45	0.68	1	0	L204_104086	6360.66	0.66	0	1.07	1	0	Putative nucleolar GTPase
	PAN6	CNAG_07414	L203_102191	4232.27	-0.17	0.71	0.14	1	0	L204_101323	5542.55	-1.39	0	-0.98	0	1	Pantothenate synthetase
	PRT1	AAN75171.2 (a)	L203_103899	14989.4	0.49	0.24	0.76	1	0	L204_103503	13452.4	0.17	0.22	0.57	1	0	Translation initiation factor eIF3 beta subunit; protein synthesis
	RPL22	CNAG_06811	L203_103908	39921.1	0.62	0.29	0.81	1	0	L204_103495	38657.7	0.51	0	0.9	1	0	Mitochondrial RNA polymerase; ribosomal protein; protein synthesis
	RPO41	CNAG_07409	L203_103890	2744.97	-0.99	0.07	-0.72	0	1	L204_103512	3404.06	-0.97	0	-0.55	0	1	Energy generation, mitochondrial transcription
	RUM1	CNAG_07411	L203_105797	2840.13	-1.13	0	-0.71	0	1	L204_105797	2797.53	-1.6	0	-1.19	0	1	Transcriptional repression
	SPO14	CNAG_06812	L203_103942	8019.07	0.09	0.88	0.57	1	0	L204_103461	8104.22	0.71	0	1.12	1	0	Lipid metabolism; meiosis and differentiation
	ZNF1	AAN75178.2 (a)	L203_103897	4638.06	-0.31	0.69	0.12	1	0	L204_103505	6384.46	-0.35	0.05	0.08	1	0	Zinc finger transcription factor
	(a), the current C. neoformans H99 reference assembly (GenBank: GCF_000149245.1) does not include this gene due to an assembly gap. The sequences were instead retrived from GenBank: AF542529
	(b), C. neoformans H99 is MATa and only contains the SXI1 gene; the SXI2 gene was retrived from C. neoformans 125.91 (GenBank: AF542528)
