## Supplementary material for "Obligate sexual reproduction of a homothallic fungus closely related to the *Cryptococcus* pathogenic species complex": Figure 5-source data 2

### Sheet: Figure5-source_data_2_raw_data
Figure 5–source data 2. Diameter (mm) of unsporulated and sporulating basidia in C. depauperatus wild type (CBS7841) and mutant strains (mfαΔ, ste3Δ and dmc1Δ) following incubation on MS medium for 25 days at room temperature in the dark. Statistical tests for differences in basidial diameter (one-way ANOVA followed by Tukey’s HSD post hoc; when comparing two groups of observations, the results o…
Wild-type (CBS7841)				dmc1Δ (SEC866)				mfαΔ (SEC831)				ste3Δ-1 (SEC836)				ste3Δ-2 (SEC853)
Areas surveyed	Basidia diameter	Basidia type		Areas surveyed	Basidia diameter	Basidia type		Areas surveyed	Basidia diameter	Basidia type		Areas surveyed	Basidia diameter	Basidia type		Areas surveyed	Basidia diameter	Basidia type
1	6.541	Unsporulated		1	7.495	Unsporulated		1	4.105	Unsporulated		1	4.204	Unsporulated		1	4.466	Unsporulated
	6.88	Unsporulated			7.427	Unsporulated			4.805	Unsporulated			4.482	Unsporulated			3.91	Unsporulated
	7.403	Unsporulated			7.008	Unsporulated			4.16	Unsporulated			3.869	Unsporulated			4.431	Unsporulated
	7.549	Unsporulated			7.159	Unsporulated			4.134	Unsporulated			4.725	Unsporulated			4.398	Unsporulated
	6.572	Unsporulated			7.039	Unsporulated			4.351	Unsporulated			4.413	Unsporulated			4.278	Unsporulated
	7.309	Unsporulated			7.452	Unsporulated			3.62	Unsporulated			4.416	Unsporulated		2	3.708	Unsporulated
	7.443	Unsporulated			6.903	Unsporulated		2	4.212	Unsporulated			4.946	Unsporulated			3.988	Unsporulated
	7.11	Unsporulated			6.642	Unsporulated			4.591	Unsporulated			5.065	Unsporulated			4.098	Unsporulated
	7.166	Unsporulated			6.703	Unsporulated			4.668	Unsporulated			4.77	Unsporulated			4.002	Unsporulated
	7.455	Unsporulated			6.924	Unsporulated			4.526	Unsporulated			4.114	Unsporulated			3.876	Unsporulated
	6.511	Unsporulated			7.866	Unsporulated			3.979	Unsporulated			4.45	Unsporulated			4.161	Unsporulated
	7.851	Unsporulated			7.68	Unsporulated			3.87	Unsporulated			4.23	Unsporulated		3	3.248	Unsporulated
2	7.268	Unsporulated			6.818	Unsporulated			4.533	Unsporulated		2	4.563	Unsporulated			3.148	Unsporulated
	7.771	Unsporulated		2	7.284	Unsporulated			3.673	Unsporulated			4.075	Unsporulated			3.379	Unsporulated
	7.603	Unsporulated			7.702	Unsporulated		3	4.512	Unsporulated			4.387	Unsporulated			4.239	Unsporulated
	6.95	Unsporulated			6.986	Unsporulated			3.649	Unsporulated			4.298	Unsporulated			3.696	Unsporulated
	6.594	Unsporulated			7.102	Unsporulated			3.767	Unsporulated			4.165	Unsporulated			4.469	Unsporulated
	7.332	Unsporulated			7.133	Unsporulated			3.533	Unsporulated			4.081	Unsporulated			4.188	Unsporulated
	7.507	Unsporulated			6.839	Unsporulated			3.787	Unsporulated			3.309	Unsporulated			3.75	Unsporulated
	7.109	Unsporulated			7.184	Unsporulated		4	4.252	Unsporulated			3.767	Unsporulated		4	3.544	Unsporulated
	6.889	Unsporulated			7.357	Unsporulated			4.009	Unsporulated			4.507	Unsporulated			3.738	Unsporulated
	7.561	Unsporulated			6.678	Unsporulated			4.456	Unsporulated			3.965	Unsporulated			3.918	Unsporulated
	7.181	Unsporulated			7.074	Unsporulated			4.288	Unsporulated		3	4.671	Unsporulated			3.748	Unsporulated
	7.051	Unsporulated			7.609	Unsporulated			4.643	Unsporulated			4.859	Unsporulated			4.209	Unsporulated
	6.37	Unsporulated			7.133	Unsporulated			4.641	Unsporulated			4.173	Unsporulated			4.473	Unsporulated
	6.996	Sporulating		3	6.309	Unsporulated			5.033	Unsporulated			3.421	Unsporulated			4.524	Unsporulated
3	7.181	Unsporulated			6.993	Unsporulated		5	4.243	Unsporulated			4.184	Unsporulated			4.18	Unsporulated
	7.493	Unsporulated			6.264	Unsporulated			3.985	Unsporulated			3.918	Unsporulated			4.526	Unsporulated
	6.944	Unsporulated			7.411	Unsporulated			4.147	Unsporulated			4.579	Unsporulated			5.148	Unsporulated
	7.578	Unsporulated			6.477	Unsporulated			3.912	Unsporulated			4.388	Unsporulated			4.334	Unsporulated
	7.475	Unsporulated			7.001	Unsporulated			5.103	Unsporulated			4.377	Unsporulated			4.569	Unsporulated
	7.523	Unsporulated			6.614	Unsporulated			4.538	Unsporulated		4	4.485	Unsporulated			4.12	Unsporulated
	6.987	Unsporulated			7.857	Unsporulated			4.326	Unsporulated			4.27	Unsporulated			4.242	Unsporulated
	8.079	Unsporulated			7.16	Unsporulated			4.09	Unsporulated			3.858	Unsporulated			3.997	Unsporulated
	7.836	Unsporulated			7.972	Unsporulated			4.175	Unsporulated			4.383	Unsporulated			4.928	Unsporulated
	7.522	Unsporulated			7.33	Unsporulated			4.254	Unsporulated			4.528	Unsporulated		5	4.297	Unsporulated
	7.781	Unsporulated		4	6.893	Unsporulated			3.893	Unsporulated			4.141	Unsporulated			3.945	Unsporulated
	7.566	Unsporulated			6.799	Unsporulated			4.327	Unsporulated			3.29	Unsporulated			3.876	Unsporulated
4	7.611	Unsporulated			8.145	Unsporulated			4.149	Unsporulated			4.213	Unsporulated			4.513	Unsporulated
	7.344	Unsporulated			7.929	Unsporulated			4.179	Unsporulated			4.291	Unsporulated			4.104	Unsporulated
	7.537	Unsporulated			7.207	Unsporulated		6	6.366	Sporulating		5	4.162	Unsporulated			4.426	Unsporulated
	7.592	Unsporulated			7.283	Unsporulated			5.628	Sporulating			4.629	Unsporulated			4.185	Unsporulated
5	6.672	Unsporulated			6.86	Unsporulated			4.872	Sporulating			4.58	Unsporulated		6	4.72	Unsporulated
	7.309	Unsporulated			6.93	Unsporulated			6.136	Sporulating			4.444	Unsporulated			4.002	Unsporulated
	6.71	Unsporulated			7.824	Unsporulated		7	5.291	Sporulating			4.238	Unsporulated			3.851	Unsporulated
	6.855	Unsporulated			5.812	Unsporulated			5.441	Sporulating			5.18	Unsporulated			4.08	Unsporulated
	6.474	Unsporulated			7.681	Unsporulated			5.733	Sporulating			5.467	Sporulating			4.668	Unsporulated
	6.489	Unsporulated							4.665	Sporulating		6	5.097	Sporulating			4.37	Unsporulated
	6.839	Unsporulated						8	4.868	Sporulating			4.078	Unsporulated			4.032	Unsporulated
	7.321	Unsporulated							5.152	Sporulating			4.249	Unsporulated			3.816	Unsporulated
	6.305	Unsporulated							3.787	Unsporulated			3.853	Unsporulated			4.339	Unsporulated
	6.176	Unsporulated							3.817	Unsporulated			4.69	Unsporulated			4.248	Unsporulated
6	7.204	Unsporulated							4.126	Unsporulated		7	4.463	Unsporulated		7	4.92	Sporulating
	7.885	Unsporulated							4.098	Unsporulated			4.248	Unsporulated			4.657	Sporulating
	7.382	Unsporulated						9	5.298	Sporulating			3.891	Unsporulated			4.738	Sporulating
	6.625	Unsporulated							4.769	Sporulating			4.309	Unsporulated		8	5.239	Sporulating
	6.754	Unsporulated							4.692	Sporulating			3.717	Unsporulated			4.691	Sporulating
	7.361	Unsporulated							4.718	Sporulating			6.222	Sporulating			5.3	Sporulating
	6.886	Unsporulated							5.06	Sporulating			5.196	Sporulating			5.694	Sporulating
	7.454	Unsporulated							5.254	Sporulating		8	5.019	Sporulating		9	5.694	Sporulating
	6.074	Unsporulated						10	5.211	Sporulating			5.297	Unsporulated			6.158	Sporulating
	6.181	Unsporulated							5.382	Sporulating			5.533	Sporulating			5.065	Sporulating
	6.742	Unsporulated							4.635	Sporulating			4.07	Unsporulated			5.139	Sporulating
7	6.571	Unsporulated											4.562	Unsporulated			5.738	Sporulating
	7.265	Unsporulated											3.706	Unsporulated
	7.202	Unsporulated										9	4.871	Sporulating
	7.177	Unsporulated											4.989	Sporulating
	8.086	Unsporulated											4.629	Sporulating
	7.643	Unsporulated										10	4.765	Sporulating
	6.767	Unsporulated											5.212	Sporulating
	7.433	Unsporulated
	6.986	Unsporulated
	7.099	Unsporulated
	7.008	Unsporulated
	7.258	Unsporulated
	6.295	Unsporulated
	6.652	Unsporulated
	6.535	Unsporulated
	7.141	Unsporulated
	6.886	Unsporulated
	7.148	Unsporulated
	7.102	Unsporulated
	7.082	Unsporulated
8	5.082	Sporulating
	5.087	Sporulating
	5.356	Sporulating
9	4.868	Sporulating
	4.454	Sporulating
	5.286	Sporulating
10	5.16	Sporulating
	5.323	Sporulating
	5.478	Sporulating
	4.623	Sporulating
11	5.562	Sporulating
	4.637	Sporulating
	5.749	Sporulating
	5.067	Sporulating
	4.967	Sporulating
12	5.539	Sporulating
	5.257	Sporulating
	5.529	Sporulating
	5.212	Sporulating
	4.683	Sporulating
	5.148	Sporulating
	4.159	Sporulating
13	5.616	Sporulating
	5.891	Sporulating
	5.142	Sporulating
	6.417	Sporulating
	5.103	Sporulating
	5.239	Sporulating
	5.443	Sporulating
Unsporulated		82				47				44				59				52
Sporulating		30				0				19				11				12

### Sheet: Figure5-source_data_2_stats
Strain	Basidia type	Basidia diameter		Strain	Basidia type	Basidia diameter
WT	Sporulating	6.996		WT	Unsporulated	6.541
WT	Sporulating	5.082		WT	Unsporulated	6.88		ANOVA and Tukey's post hoc test
WT	Sporulating	5.087		WT	Unsporulated	7.403
WT	Sporulating	5.356		WT	Unsporulated	7.549
WT	Sporulating	4.868		WT	Unsporulated	6.572
WT	Sporulating	4.454		WT	Unsporulated	7.309
WT	Sporulating	5.286		WT	Unsporulated	7.443
WT	Sporulating	5.16		WT	Unsporulated	7.11
WT	Sporulating	5.323		WT	Unsporulated	7.166
WT	Sporulating	5.478		WT	Unsporulated	7.455
WT	Sporulating	4.623		WT	Unsporulated	6.511
WT	Sporulating	5.562		WT	Unsporulated	7.851
WT	Sporulating	4.637		WT	Unsporulated	7.268
WT	Sporulating	5.749		WT	Unsporulated	7.771
WT	Sporulating	5.067		WT	Unsporulated	7.603
WT	Sporulating	4.967		WT	Unsporulated	6.95
WT	Sporulating	5.539		WT	Unsporulated	6.594
WT	Sporulating	5.257		WT	Unsporulated	7.332
WT	Sporulating	5.529		WT	Unsporulated	7.507
WT	Sporulating	5.212		WT	Unsporulated	7.109
WT	Sporulating	4.683		WT	Unsporulated	6.889
WT	Sporulating	5.148		WT	Unsporulated	7.561
WT	Sporulating	4.159		WT	Unsporulated	7.181
WT	Sporulating	5.616		WT	Unsporulated	7.051
WT	Sporulating	5.891		WT	Unsporulated	6.37
WT	Sporulating	5.142		WT	Unsporulated	7.181
WT	Sporulating	6.417		WT	Unsporulated	7.493
WT	Sporulating	5.103		WT	Unsporulated	6.944
WT	Sporulating	5.239		WT	Unsporulated	7.578
WT	Sporulating	5.443		WT	Unsporulated	7.475
mfαΔ	Sporulating	6.366		WT	Unsporulated	7.523
mfαΔ	Sporulating	5.628		WT	Unsporulated	6.987
mfαΔ	Sporulating	4.872		WT	Unsporulated	8.079
mfαΔ	Sporulating	6.136		WT	Unsporulated	7.836
mfαΔ	Sporulating	5.291		WT	Unsporulated	7.522
mfαΔ	Sporulating	5.441		WT	Unsporulated	7.781
mfαΔ	Sporulating	5.733		WT	Unsporulated	7.566
mfαΔ	Sporulating	4.665		WT	Unsporulated	7.611
mfαΔ	Sporulating	4.868		WT	Unsporulated	7.344
mfαΔ	Sporulating	5.152		WT	Unsporulated	7.537
mfαΔ	Sporulating	5.298		WT	Unsporulated	7.592
mfαΔ	Sporulating	4.769		WT	Unsporulated	6.672
mfαΔ	Sporulating	4.692		WT	Unsporulated	7.309
mfαΔ	Sporulating	4.718		WT	Unsporulated	6.71
mfαΔ	Sporulating	5.06		WT	Unsporulated	6.855
mfαΔ	Sporulating	5.254		WT	Unsporulated	6.474
mfαΔ	Sporulating	5.211		WT	Unsporulated	6.489
mfαΔ	Sporulating	5.382		WT	Unsporulated	6.839
mfαΔ	Sporulating	4.635		WT	Unsporulated	7.321
ste3Δ-1	Sporulating	5.467		WT	Unsporulated	6.305
ste3Δ-1	Sporulating	5.097		WT	Unsporulated	6.176
ste3Δ-1	Sporulating	6.222		WT	Unsporulated	7.204
ste3Δ-1	Sporulating	5.196		WT	Unsporulated	7.885
ste3Δ-1	Sporulating	5.019		WT	Unsporulated	7.382
ste3Δ-1	Sporulating	5.533		WT	Unsporulated	6.625
ste3Δ-1	Sporulating	4.871		WT	Unsporulated	6.754
ste3Δ-1	Sporulating	4.989		WT	Unsporulated	7.361
ste3Δ-1	Sporulating	4.629		WT	Unsporulated	6.886
ste3Δ-1	Sporulating	4.765		WT	Unsporulated	7.454
ste3Δ-1	Sporulating	5.212		WT	Unsporulated	6.074
ste3Δ-2	Sporulating	4.92		WT	Unsporulated	6.181
ste3Δ-2	Sporulating	4.657		WT	Unsporulated	6.742
ste3Δ-2	Sporulating	4.738		WT	Unsporulated	6.571
ste3Δ-2	Sporulating	5.239		WT	Unsporulated	7.265
ste3Δ-2	Sporulating	4.691		WT	Unsporulated	7.202
ste3Δ-2	Sporulating	5.3		WT	Unsporulated	7.177
ste3Δ-2	Sporulating	5.694		WT	Unsporulated	8.086
ste3Δ-2	Sporulating	5.694		WT	Unsporulated	7.643
ste3Δ-2	Sporulating	6.158		WT	Unsporulated	6.767
ste3Δ-2	Sporulating	5.065		WT	Unsporulated	7.433
ste3Δ-2	Sporulating	5.139		WT	Unsporulated	6.986
ste3Δ-2	Sporulating	5.738		WT	Unsporulated	7.099
				WT	Unsporulated	7.008
				WT	Unsporulated	7.258
				WT	Unsporulated	6.295
				WT	Unsporulated	6.652
				WT	Unsporulated	6.535
				WT	Unsporulated	7.141
				WT	Unsporulated	6.886
				WT	Unsporulated	7.148
				WT	Unsporulated	7.102
				WT	Unsporulated	7.082
				dmc1Δ	Unsporulated	7.495
				dmc1Δ	Unsporulated	7.427
				dmc1Δ	Unsporulated	7.008
				dmc1Δ	Unsporulated	7.159
				dmc1Δ	Unsporulated	7.039
				dmc1Δ	Unsporulated	7.452
				dmc1Δ	Unsporulated	6.903
				dmc1Δ	Unsporulated	6.642
				dmc1Δ	Unsporulated	6.703
				dmc1Δ	Unsporulated	6.924
				dmc1Δ	Unsporulated	7.866
				dmc1Δ	Unsporulated	7.68
				dmc1Δ	Unsporulated	6.818
				dmc1Δ	Unsporulated	7.284
				dmc1Δ	Unsporulated	7.702
				dmc1Δ	Unsporulated	6.986
				dmc1Δ	Unsporulated	7.102
				dmc1Δ	Unsporulated	7.133
				dmc1Δ	Unsporulated	6.839
				dmc1Δ	Unsporulated	7.184
				dmc1Δ	Unsporulated	7.357
				dmc1Δ	Unsporulated	6.678
				dmc1Δ	Unsporulated	7.074
				dmc1Δ	Unsporulated	7.609
				dmc1Δ	Unsporulated	7.133
				dmc1Δ	Unsporulated	6.309
				dmc1Δ	Unsporulated	6.993
				dmc1Δ	Unsporulated	6.264
				dmc1Δ	Unsporulated	7.411
				dmc1Δ	Unsporulated	6.477
				dmc1Δ	Unsporulated	7.001
				dmc1Δ	Unsporulated	6.614
				dmc1Δ	Unsporulated	7.857
				dmc1Δ	Unsporulated	7.16
				dmc1Δ	Unsporulated	7.972
				dmc1Δ	Unsporulated	7.33
				dmc1Δ	Unsporulated	6.893
				dmc1Δ	Unsporulated	6.799
				dmc1Δ	Unsporulated	8.145
				dmc1Δ	Unsporulated	7.929
				dmc1Δ	Unsporulated	7.207
				dmc1Δ	Unsporulated	7.283
				dmc1Δ	Unsporulated	6.86
				dmc1Δ	Unsporulated	6.93
				dmc1Δ	Unsporulated	7.824
				dmc1Δ	Unsporulated	5.812
				dmc1Δ	Unsporulated	7.681
				mfαΔ	Unsporulated	4.105
				mfαΔ	Unsporulated	4.805
				mfαΔ	Unsporulated	4.16
				mfαΔ	Unsporulated	4.134
				mfαΔ	Unsporulated	4.351
				mfαΔ	Unsporulated	3.62
				mfαΔ	Unsporulated	4.212
				mfαΔ	Unsporulated	4.591
				mfαΔ	Unsporulated	4.668
				mfαΔ	Unsporulated	4.526
				mfαΔ	Unsporulated	3.979
				mfαΔ	Unsporulated	3.87
				mfαΔ	Unsporulated	4.533
				mfαΔ	Unsporulated	3.673
				mfαΔ	Unsporulated	4.512
				mfαΔ	Unsporulated	3.649
				mfαΔ	Unsporulated	3.767
				mfαΔ	Unsporulated	3.533
				mfαΔ	Unsporulated	3.787
				mfαΔ	Unsporulated	4.252
				mfαΔ	Unsporulated	4.009
				mfαΔ	Unsporulated	4.456
				mfαΔ	Unsporulated	4.288
				mfαΔ	Unsporulated	4.643
				mfαΔ	Unsporulated	4.641
				mfαΔ	Unsporulated	5.033
				mfαΔ	Unsporulated	4.243
				mfαΔ	Unsporulated	3.985
				mfαΔ	Unsporulated	4.147
				mfαΔ	Unsporulated	3.912
				mfαΔ	Unsporulated	5.103
				mfαΔ	Unsporulated	4.538
				mfαΔ	Unsporulated	4.326
				mfαΔ	Unsporulated	4.09
				mfαΔ	Unsporulated	4.175
				mfαΔ	Unsporulated	4.254
				mfαΔ	Unsporulated	3.893
				mfαΔ	Unsporulated	4.327
				mfαΔ	Unsporulated	4.149
				mfαΔ	Unsporulated	4.179
				mfαΔ	Unsporulated	3.787
				mfαΔ	Unsporulated	3.817
				mfαΔ	Unsporulated	4.126
				mfαΔ	Unsporulated	4.098
				ste3Δ-1	Unsporulated	4.204
				ste3Δ-1	Unsporulated	4.482
				ste3Δ-1	Unsporulated	3.869
				ste3Δ-1	Unsporulated	4.725
				ste3Δ-1	Unsporulated	4.413
				ste3Δ-1	Unsporulated	4.416
				ste3Δ-1	Unsporulated	4.946
				ste3Δ-1	Unsporulated	5.065
				ste3Δ-1	Unsporulated	4.77
				ste3Δ-1	Unsporulated	4.114
				ste3Δ-1	Unsporulated	4.45
				ste3Δ-1	Unsporulated	4.23
				ste3Δ-1	Unsporulated	4.563
				ste3Δ-1	Unsporulated	4.075
				ste3Δ-1	Unsporulated	4.387
				ste3Δ-1	Unsporulated	4.298
				ste3Δ-1	Unsporulated	4.165
				ste3Δ-1	Unsporulated	4.081
				ste3Δ-1	Unsporulated	3.309
				ste3Δ-1	Unsporulated	3.767
				ste3Δ-1	Unsporulated	4.507
				ste3Δ-1	Unsporulated	3.965
				ste3Δ-1	Unsporulated	4.671
				ste3Δ-1	Unsporulated	4.859
				ste3Δ-1	Unsporulated	4.173
				ste3Δ-1	Unsporulated	3.421
				ste3Δ-1	Unsporulated	4.184
				ste3Δ-1	Unsporulated	3.918
				ste3Δ-1	Unsporulated	4.579
				ste3Δ-1	Unsporulated	4.388
				ste3Δ-1	Unsporulated	4.377
				ste3Δ-1	Unsporulated	4.485
				ste3Δ-1	Unsporulated	4.27
				ste3Δ-1	Unsporulated	3.858
				ste3Δ-1	Unsporulated	4.383
				ste3Δ-1	Unsporulated	4.528
				ste3Δ-1	Unsporulated	4.141
				ste3Δ-1	Unsporulated	3.29
				ste3Δ-1	Unsporulated	4.213
				ste3Δ-1	Unsporulated	4.291
				ste3Δ-1	Unsporulated	4.162
				ste3Δ-1	Unsporulated	4.629
				ste3Δ-1	Unsporulated	4.58
				ste3Δ-1	Unsporulated	4.444
				ste3Δ-1	Unsporulated	4.238
				ste3Δ-1	Unsporulated	5.18
				ste3Δ-1	Unsporulated	4.078
				ste3Δ-1	Unsporulated	4.249
				ste3Δ-1	Unsporulated	3.853
				ste3Δ-1	Unsporulated	4.69
				ste3Δ-1	Unsporulated	4.463
				ste3Δ-1	Unsporulated	4.248
				ste3Δ-1	Unsporulated	3.891
				ste3Δ-1	Unsporulated	4.309
				ste3Δ-1	Unsporulated	3.717
				ste3Δ-1	Unsporulated	5.297
				ste3Δ-1	Unsporulated	4.07
				ste3Δ-1	Unsporulated	4.562
				ste3Δ-1	Unsporulated	3.706
				ste3Δ-2	Unsporulated	4.466
				ste3Δ-2	Unsporulated	3.91
				ste3Δ-2	Unsporulated	4.431
				ste3Δ-2	Unsporulated	4.398
				ste3Δ-2	Unsporulated	4.278
				ste3Δ-2	Unsporulated	3.708
				ste3Δ-2	Unsporulated	3.988
				ste3Δ-2	Unsporulated	4.098
				ste3Δ-2	Unsporulated	4.002
				ste3Δ-2	Unsporulated	3.876
				ste3Δ-2	Unsporulated	4.161
				ste3Δ-2	Unsporulated	3.248
				ste3Δ-2	Unsporulated	3.148
				ste3Δ-2	Unsporulated	3.379
				ste3Δ-2	Unsporulated	4.239
				ste3Δ-2	Unsporulated	3.696
				ste3Δ-2	Unsporulated	4.469
				ste3Δ-2	Unsporulated	4.188
				ste3Δ-2	Unsporulated	3.75
				ste3Δ-2	Unsporulated	3.544
				ste3Δ-2	Unsporulated	3.738
				ste3Δ-2	Unsporulated	3.918
				ste3Δ-2	Unsporulated	3.748
				ste3Δ-2	Unsporulated	4.209
				ste3Δ-2	Unsporulated	4.473
				ste3Δ-2	Unsporulated	4.524
				ste3Δ-2	Unsporulated	4.18
				ste3Δ-2	Unsporulated	4.526
				ste3Δ-2	Unsporulated	5.148
				ste3Δ-2	Unsporulated	4.334
				ste3Δ-2	Unsporulated	4.569
				ste3Δ-2	Unsporulated	4.12
				ste3Δ-2	Unsporulated	4.242
				ste3Δ-2	Unsporulated	3.997
				ste3Δ-2	Unsporulated	4.928
				ste3Δ-2	Unsporulated	4.297
				ste3Δ-2	Unsporulated	3.945
				ste3Δ-2	Unsporulated	3.876
				ste3Δ-2	Unsporulated	4.513
				ste3Δ-2	Unsporulated	4.104
				ste3Δ-2	Unsporulated	4.426
				ste3Δ-2	Unsporulated	4.185
				ste3Δ-2	Unsporulated	4.72
				ste3Δ-2	Unsporulated	4.002
				ste3Δ-2	Unsporulated	3.851
				ste3Δ-2	Unsporulated	4.08
				ste3Δ-2	Unsporulated	4.668
				ste3Δ-2	Unsporulated	4.37
				ste3Δ-2	Unsporulated	4.032
				ste3Δ-2	Unsporulated	3.816
				ste3Δ-2	Unsporulated	4.339
				ste3Δ-2	Unsporulated	4.248
