## Supplementary material for "Obligate sexual reproduction of a homothallic fungus closely related to the *Cryptococcus* pathogenic species complex": Figure 6-source data 2

### Sheet: Figure6-source data 2
Figure 6–source data 2. Phenotyping and genotyping analyses of the progeny derived from mfaD x ste3D co-cultures. Related to Figure 6C. Progeny from each basidium were plated on YPD and YPD+NAT to test for NAT resistance or sensitivity and subjected to PCR and gel electrophoresis with primers targeting the wild-type MFa and STE3 alleles, as well as the 3’ junction of the mfaD::NAT and ste3D::NAT …
Basidium	Strain	Genotype	MFa	STE3	NATR	Sporulation				Phenotypic analysis									Genotypic analysis
	CBS7841	MFa STE3 (WT)	WT	WT	no	yes
	SEC831	mfaD::NAT STE3	D	WT	yes	no
	SEC836	MFa ste3D::NAT	WT	D	yes	no
1 (Uni.)	B5.1	MFa ste3D	WT	D	yes	no
	B5.2	MFa ste3D	WT	D	yes	no
	B5.3	MFa ste3D	WT	D	yes	no
	B5.4	MFa ste3D	WT	D	yes	no
	B5.5	MFa ste3D	WT	D	yes	no
	B5.6	MFa ste3D	WT	D	yes	no
	B5.7	MFa ste3D	WT	D	yes	no
	B5.8	MFa ste3D	WT	D	yes	no
	B5.9	MFa ste3D	WT	D	yes	no
	B5.10	MFa ste3D	WT	D	yes	no
	B5.11	MFa ste3D	WT	D	yes	no
	B5.12	MFa ste3D	WT	D	yes	no
	B5.13	MFa ste3D	WT	D	yes	no
	B5.14	MFa ste3D	WT	D	yes	no
	B5.15	MFa ste3D	WT	D	yes	no
2 (TT)	B6.1	mfaD ste3D	D	D	yes	no
	B6.2	mfaD ste3D	D	D	yes	no
	B6.3	mfaD ste3D	D	D	yes	no
	B6.4	MFa ste3D	WT	D	yes	no
	B6.5	MFa ste3D	WT	D	yes	no
	B6.6	MFa ste3D	WT	D	yes	no
	B6.7	mfaD ste3D	D	D	yes	no
	B6.8	MFa ste3D	WT	D	yes	no
	B6.9	unclear	D	-	yes	no
	B6.10	unclear	WT	-	yes	no
	B6.11	mfaD ste3D	D	D	yes	no
	B6.12	mfaD STE3	D	WT	yes	no
	B6.13	mfaD STE3	D	WT	yes	no
	B6.14	MFa ste3D	WT	D	yes	no
	B6.15	mfaD ste3D	D	D	yes	no
	B6.16	MFa STE3	WT	WT	no	yes
	B6.17	MFa STE3	WT	WT	no	yes
	B6.18	unclear	-	-	yes	no
	B6.19	mfaD STE3	D	WT	yes	no
3 (PD)	B7.1	mfaD STE3	D	WT	yes	no
	B7.2	mfaD STE3	D	WT	yes	no
	B7.3	MFa ste3D	WT	D	yes	no
	B7.4	MFa ste3D	WT	D	yes	no
	B7.5	mfaD STE3	D	WT	yes	no
	B7.6	mfaD STE3	D	WT	yes	no
	B7.7	MFa ste3D	WT	D	yes	no
	B7.8	MFa ste3D	WT	D	yes	no
	B7.9	MFa ste3D	WT	D	yes	no
	B7.10	MFa ste3D	WT	D	yes	no
	B7.11	MFa ste3D	WT	D	yes	no
	B7.12	mfaD STE3	D	WT	yes	no
	B7.13	MFa ste3D	WT	D	yes	no
	B7.14	mfaD STE3	D	WT	yes	no
	B7.15	mfaD STE3	D	WT	yes	no
	B7.16	MFa ste3D	WT	D	yes	no
4 (NPD)	B8.1	mfaD ste3D	D	D	yes	no
	B8.2	MFa STE3	WT	WT	no	yes
	B8.3	MFa STE3	WT	WT	no	yes
	B8.4	MFa STE3	WT	WT	no	yes
	B8.5	mfaD ste3D	D	D	yes	no
	B8.6	mfaD ste3D	D	D	yes	no
	B8.7	MFa STE3	WT	WT	no	yes
	B8.8	mfaD ste3D	D	D	yes	no
	B8.9	MFa STE3	WT	WT	no	yes
	B8.10	MFa STE3	WT	WT	no	yes
	B8.11	mfaD ste3D	D	D	yes	no
	B8.12	mfaD ste3D	D	D	yes	no
	B8.13	mfaD ste3D	D	D	yes	no
	B8.14	MFa STE3	WT	WT	no	yes
	B8.15	MFa STE3	WT	WT	no	yes
	B8.16	MFa STE3	WT	WT	no	yes
	B8.17	MFa STE3	WT	WT	no	yes
	B8.18	mfaD ste3D	D	D	yes	no
	B8.19	mfaD ste3D	D	D	yes	no
	B8.20	MFa STE3	WT	WT	no	yes
	B8.21	mfaD ste3D	D	D	yes	no
	B8.22	MFa STE3	WT	WT	no	yes
	B8.23	MFa STE3	WT	WT	no	yes
5 (TT)	B9.1	MFa STE3	WT	WT	no	yes
	B9.2	mfaD STE3	D	WT	yes	no
	B9.3	MFa STE3	WT	WT	no	yes
	B9.4	MFa STE3	WT	WT	no	yes
	B9.5	mfaD ste3D	D	D	yes	no
	B9.6	mfaD STE3	D	WT	yes	no
	B9.7	mfaD ste3D	D	D	yes	no
	B9.8	mfaD STE3	D	WT	yes	no
	B9.9	MFa STE3	WT	WT	no	yes
	B9.10	MFa ste3D	WT	D	yes	no
	B9.11	mfaD STE3	D	WT	yes	no
	B9.12	MFa ste3D	WT	D	yes	no
	B9.13	MFa STE3	WT	WT	no	yes
	B9.14	MFa STE3	WT	WT	no	yes
	B9.15	MFa ste3D	WT	D	yes	no
	B9.16	MFa STE3	WT	WT	no	yes
	B9.17	mfaD ste3D	D	D	yes	no
	B9.18	mfaD ste3D	D	D	yes	no
	B9.19	mfaD STE3	D	WT	yes	no
	B9.20	MFa STE3	WT	WT	no	yes
6 (TT)	B10.1	mfaD STE3	D	WT	yes	no
	B10.2	mfaD ste3D	D	D	yes	no
	B10.3	mfaD ste3D	D	D	yes	no
	B10.4	MFa ste3D	WT	D	yes	no
	B10.5	mfaD STE3	D	WT	yes	no
	B10.6	MFa STE3	WT	WT	no	yes
	B10.7	MFa ste3D	WT	D	yes	no
	B10.8	MFa ste3D	WT	D	yes	no
	B10.9	mfaD STE3	D	WT	yes	no
	B10.10	MFa STE3	WT	WT	no	yes
	B10.11	MFa STE3	WT	WT	no	yes
	B10.12	mfaD ste3D	D	D	yes	no
7 (Uni.)	B11.1	mfaD STE3	D	WT	yes	no
	B11.2	mfaD STE3	D	WT	yes	no
	B11.3	mfaD STE3	D	WT	yes	no
	B11.4	mfaD STE3	D	WT	yes	no
	B11.5	mfaD STE3	D	WT	yes	no
	B11.6	mfaD STE3	D	WT	yes	no
	B11.7	mfaD STE3	D	WT	yes	no
	B11.8	mfaD STE3	D	WT	yes	no
	B11.9	mfaD STE3	D	WT	yes	no
	B11.10	mfaD STE3	D	WT	yes	no
	B11.11	mfaD STE3	D	WT	yes	no
	B11.12	mfaD STE3	D	WT	yes	no
	B11.13	mfaD STE3	D	WT	yes	no
	B11.14	mfaD STE3	D	WT	yes	no
	B11.15	mfaD STE3	D	WT	yes	no
	B11.16	mfaD STE3	D	WT	yes	no
	B11.17	mfaD STE3	D	WT	yes	no
	B11.18	mfaD STE3	D	WT	yes	no
8 (Uni.)	B12.1	mfaD STE3	D	WT	yes	no
	B12.2	mfaD STE3	D	WT	yes	no
	B12.3	mfaD STE3	D	WT	yes	no
	B12.4	mfaD STE3	D	WT	yes	no
	B12.5	mfaD STE3	D	WT	yes	no
	B12.6	mfaD STE3	D	WT	yes	no
	B12.7	mfaD STE3	D	WT	yes	no
	B12.8	mfaD STE3	D	WT	yes	no
	B12.9	mfaD STE3	D	WT	yes	no
	B12.10	mfaD STE3	D	WT	yes	no
	B12.11	mfaD STE3	D	WT	yes	no
	B12.12	mfaD STE3	D	WT	yes	no
	B12.13	mfaD STE3	D	WT	yes	no
	B12.14	mfaD STE3	D	WT	yes	no
	B12.15	mfaD STE3	D	WT	yes	no
	B12.16	mfaD STE3	D	WT	yes	no
	B12.17	mfaD STE3	D	WT	yes	no
	B12.18	mfaD STE3	D	WT	yes	no
	B12.19	mfaD STE3	D	WT	yes	no
	B12.20	mfaD STE3	D	WT	yes	no
	B12.21	mfaD STE3	D	WT	yes	no
	B12.22	mfaD STE3	D	WT	yes	no
	B12.23	mfaD STE3	D	WT	yes	no
	B12.24	mfaD STE3	D	WT	yes	no
	B12.25	mfaD STE3	D	WT	yes	no
	B12.26	mfaD STE3	D	WT	yes	no
9 (TT)	B13.1	MFa STE3	WT	WT	no	yes
	B13.2	mfaD ste3D	D	D	yes	no
	B13.3	MFa ste3D	WT	D	yes	no
	B13.4	MFa STE3	WT	WT	no	yes
	B13.5	MFa ste3D	WT	D	yes	no
	B13.6	mfaD ste3D	D	D	yes	no
	B13.7	mfaD ste3D	D	D	yes	no
	B13.8	mfaD ste3D	D	D	yes	no
	B13.9	mfaD ste3D	D	D	yes	no
	B13.10	unclear	-	D	yes	no
	B13.11	mfaD ste3D	D	D	yes	no
	B13.12	mfaD STE3	D	WT	yes	no
	B13.13	mfaD STE3	D	WT	yes	no
	B13.14	MFa STE3	WT	WT	no	yes
	B13.15	MFa STE3	WT	WT	no	yes
	B13.16	MFa STE3	WT	WT	no	yes
	B13.17	mfaD STE3	D	WT	yes	no
	B13.18	MFa ste3D	WT	D	yes	no
	B13.19	mfaD ste3D	D	D	yes	no
	B13.20	MFa STE3	WT	WT	no	yes
	B13.21	MFa ste3D	WT	D	yes	no
10 (PD)	B14.1	mfaD STE3	D	WT	yes	no
	B14.2	MFa ste3D	WT	D	yes	no
	B14.3	MFa ste3D	WT	D	yes	no
	B14.4	mfaD STE3	D	WT	yes	no
	B14.5	MFa ste3D	WT	D	yes	no
	B14.6	MFa ste3D	WT	D	yes	no
	B14.7	mfaD STE3	D	WT	yes	no
	B14.8	MFa ste3D	WT	D	yes	no
	B14.9	mfaD STE3	D	WT	yes	no
	B14.10	mfaD STE3	D	WT	yes	no
	B14.11	MFa ste3D	WT	D	yes	no
	B14.12	MFa ste3D	WT	D	yes	no
	B14.13	MFa ste3D	WT	D	yes	no
	B14.14	MFa ste3D	WT	D	yes	no
	B14.15	mfaD STE3	D	WT	yes	no
	B14.16	MFa ste3D	WT	D	yes	no
	B14.17	MFa ste3D	WT	D	yes	no
	B14.18	MFa ste3D	WT	D	yes	no
	B14.19	MFa ste3D	WT	D	yes	no
	B14.20	mfaD STE3	D	WT	yes	no
	B14.21	MFa ste3D	WT	D	yes	no
	B14.22	MFa ste3D	WT	D	yes	no
	B14.23	mfaD STE3	D	WT	yes	no
	B14.24	MFa ste3D	WT	D	yes	no
	B14.25	MFa ste3D	WT	D	yes	no
	B14.26	mfaD STE3	D	WT	yes	no
	B14.27	mfaD STE3	D	WT	yes	no
11 (TT)	B15.1	MFa STE3	WT	WT	no	yes
	B15.2	mfaD ste3D	D	D	yes	no
	B15.3	mfaD ste3D	D	D	yes	no
	B15.4	mfaD STE3	D	WT	yes	no
	B15.5	mfaD STE3	D	WT	yes	no
	B15.6	mfaD STE3	D	WT	yes	no
	B15.7	mfaD ste3D	D	D	yes	no
	B15.8	mfaD ste3D	D	D	yes	no
	B15.9	MFa ste3D	WT	D	yes	no
	B15.10	MFa ste3D	WT	D	yes	no
	B15.11	MFa ste3D	WT	D	yes	no
	B15.12	MFa ste3D	WT	D	yes	no
	B15.13	MFa ste3D	WT	D	yes	no
	B15.14	mfaD ste3D	D	D	yes	no
	B15.15	MFa ste3D	WT	D	yes	no
	B15.16	mfaD STE3	D	WT	yes	no
	B15.17	MFa STE3	WT	WT	no	yes
	B15.18	mfaD STE3	D	WT	yes	no
	B15.19	MFa STE3	WT	WT	no	yes
	B15.20	unclear	-	WT	yes	no
	B15.21	MFa STE3	WT	WT	no	yes
	B15.22	MFa ste3D	WT	D	yes	no
	B15.23	mfaD STE3	D	WT	yes	no
	B15.24	MFa ste3D	WT	D	yes	no
12 (Uni.)	B16.1	mfaD STE3	D	WT	yes	no
	B16.2	mfaD STE3	D	WT	yes	no
	B16.3	mfaD STE3	D	WT	yes	no
	B16.4	mfaD STE3	D	WT	yes	no
	B16.5	mfaD STE3	D	WT	yes	no
	B16.6	mfaD STE3	D	WT	yes	no
	B16.7	mfaD STE3	D	WT	yes	no
	B16.8	mfaD STE3	D	WT	yes	no
	B16.9	mfaD STE3	D	WT	yes	no
	B16.10	mfaD STE3	D	WT	yes	no
	B16.11	mfaD STE3	D	WT	yes	no
	B16.12	mfaD STE3	D	WT	yes	no
	B16.13	mfaD STE3	D	WT	yes	no
	B16.14	mfaD STE3	D	WT	yes	no
	B16.15	mfaD STE3	D	WT	yes	no
	B16.16	mfaD STE3	D	WT	yes	no
	B16.17	mfaD STE3	D	WT	yes	no
	B16.18	mfaD STE3	D	WT	yes	no
	B16.19	mfaD STE3	D	WT	yes	no
