## Supplementary File 1 for "Obligate sexual reproduction of a homothallic fungus closely related to the *Cryptococcus* pathogenic species complex"

### Sheet: Sheet1
Supplementary File 1. Strains used in this study.
Strain name	Species	Background	Genotype	Origin
CBS7841	C. depauperatus	-		CBS-KNAW culture collection, The Netherlands
CBS7855	C. depauperatus	-		CBS-KNAW culture collection, The Netherlands
F99	C. neoformans	H99	MATα ura5 (5-FOAr)	Wang et al., 2002
H99 crg1	C. neoformans	F99	F99α crg1Δ::URA5	Nielsen et al., 2003
YPH570	C. neoformans	KN99a	KN99a crg1Δ::NAT	Hsueh et al., 2009
ARP173	C. neoformans	KN99a	KN99a crg1Δ::NAT MFαCd NEO #1	This study
ARP174	C. neoformans	KN99a	KN99a crg1Δ::NAT MFαCd NEO #2	This study
ARP254	C. neoformans	KN99a	KN99a crg1Δ::NAT MFαCd-NEO ste3Δ::HYG 1.1	This study
ARP266	C. neoformans	KN99a	KN99a crg1Δ::NAT MFαCd-NEO ste3Δ::HYG 2.6	This study
ARP395	C. neoformans	KN99a	KN99a crg1Δ::NAT MFαCd-NEO ste6Δ::HYG 1.1	This study
ARP403	C. neoformans	KN99a	KN99a crg1Δ::NAT MFαCd-NEO ste6Δ::HYG 2.1	This study
ARP242	C. neoformans	F99	F99 crg1Δ::URA5 MFαCd # 1	This study
ARP243	C. neoformans	F99	F99 crg1Δ::URA5 MFαCd # 2	This study
SEC622	C. depauperatus	CBS7841	can1-1 G2086A	This study
SEC623	C. depauperatus	CBS7841	can1-2 del1868	This study
SEC624	C. depauperatus	CBS7855	can1-3 G456A	This study
SEC631	C. depauperatus	CBS7841	fur1-1 A774G	This study
SEC635	C. depauperatus	CBS7855	fur1-2 G1383T	This study
SEC747	C. depauperatus	CBS7841	can1-2 del1868, L203_103150 C2024T, L203_102842 C2422A, L203_105531 G218T	This study
SEC831	C. depauperatus	CBS7841	MFαΔ::NAT	This study
SEC836	C. depauperatus	CBS7841	ste3Δ::NAT	This study
SEC853	C. depauperatus	CBS7841	ste3Δ::NAT	This study
SEC866	C. depauperatus	CBS7841	dmc1Δ::NAT	This study
SEC720	A. tumefaciens	EHA105	pGI3-PACT1-NAT-TTRP1
SEC811	A. tumefaciens	EHA105	pGI3-5' MFa-NAT-3' MFa
SEC813	A. tumefaciens	EHA105	pGI3-5' STE3-NAT-3' STE3
SEC842	A. tumefaciens	EHA105	pGI3-5' DMC1-NAT-3' DMC1
References:
Hsueh YP, Xue C, Heitman J. 2009. A constitutively active GPCR governs morphogenic transitions in Cryptococcus neoformans. EMBO J. 28:1220-33
Nielsen K, Cox GM, Wang P, Toffaletti DL, Perfect JR, Heitman J. 2003. Sexual cycle of Cryptococcus neoformans var. grubii and virulence of congenic a and a isolates. Infect Immun. 71:4831-41.
Wang P, Nichols CB, Lengeler KB, Cardenas ME, Cox GM, Perfect JR, Heitman J. 2002. Mating-type-specific and nonspecific PAK kinases play shared and divergent roles in Cryptococcus neoformans. Eukaryot Cell. 1:257-72.
