## Supplementary File 2 for "Obligate sexual reproduction of a homothallic fungus closely related to the *Cryptococcus* pathogenic species complex"

### Sheet: Suppl. File 2
Supplementary File 2. Primers used in this study.
Primer name	Sequence	Description
JOHE44478	GGGTATGCCACAGATGCAGAT	5’ diagnostic primer for pheromone transgene in C. neoformans
JOHE44479	ACTGGTGAGTACTCAACCAAG	5’ diagnostic primer for pheromone transgene in C. neoformans
JOHE44480	TCAGCAACGCCGTTGAATCCT	3’ diagnostic primer for pheromone transgene in C. neoformans
JOHE44481	TTGGATCCTCAATTGTCTCCT	3’ diagnostic primer for pheromone transgene in C. neoformans
JOHE45684	GTAACGCCAGGGTTTTCCCAGTCACGACGGAGAGATCATTGGAATAAATGTTAAA	CnSTE3 upstream primer, homology to pRS426
JOHE45686	GATAGAGGGCAAGCGG	CnSTE3 upstream primer
JOHE45687	GAACAACCTCTATTAACAAGGCGGCCGCTTGCCCTCTATCAATTGGGCCCTCTAGATG	HYG primer, homology to STE3 upstream
JOHE45688	GATTGATAATGGGGATAATTAATTCACTGCATAATCCCCAAAGCTTGGTACCGAGCTC	HYG marker, homology to STE3 downstream
JOHE45689	TGGGGATTATGCAGTGAAT	STE3 downstream primer
JOHE45690	GCGGATAACAATTTCACACAGGAAACAGCAGCGAGCGGTAGCTGT	STE3 downstream primer, homology to pRS426
JOHE45694	CTCGTATGATGGAAAGTCGA	ste3Δ diagnostic primer
JOHE45697	GGTCAATCAATCAGAACAGAATC	ste3Δ diagnostic primer
JOHE45698	ATGCTCCATCCCGACTAT	ste3Δ diagnostic primer
JOHE45699	CTAAGTCACTACCGACCTTTCTACT	ste3Δ diagnostic primer
JOHE45700	GTAACGCCAGGGTTTTCCCAGTCACGACGGACTTGAGGATCTCAAGGG	CnSTE6 upstream primer, homology to pRS426
JOHE45702	ACTGGCCACAGGTGC	CnSTE6 upstream primer
JOHE45703	TCACGACCGGCATTCAGTCGCGGCTGCACCTGTGGCCAGTAATTGGGCCCTCTAGATG	HYG primer, homology to STE6 upstream
JOHE45704	ATATCGCTGTACAACATTAACGCAAGACAACCTCTATAATAAGCTTGGTACCGAGCTC	HYG marker, homology to STE6 downstream
JOHE45705	ATTATAGAGGTTGTCTTGCGTTAA	STE6 downstream primer
JOHE45706	GCGGATAACAATTTCACACAGGAAACAGCTGAAGCCGATGATGGT	STE6 downstream primer, homology to pRS426
JOHE45710	TCCGACAGAGGTGGTGTAG	ste6Δ diagnostic primer
JOHE45713	ATCAACTCTAATCGGTCAGGA	ste6Δ diagnostic primer
JOHE45714	GAACTGTCTGACTATGATTATGGAAG	ste6Δ diagnostic primer
JOHE45715	TTACTCCCATTCTCCCGTC	ste6Δ diagnostic primer
JOHE45680	ATGAAAAAGCCTGAACTCACC	HYG internal primer
JOHE45681	CTATTCCTTTGCCCTCGG	HYG internal primer
JOHE45183	AGATTGAGTCATCCCTAGAGG	CAN1 forward primer
JOHE45184	CCATCTGACTAACAATGATTCC	CAN1 reverse primer
JOHE45642	CGAATCCAACAGCTCTAG	FUR1 forward primer
JOHE45653	GAATCGAGGCATGAGGAC	FUR1 reverse primer
JOHE45891	CAACTGGCTGTATACTTT	can1-2 wild-type primer
JOHE51360	CAACTGGCTGTATACTTA	can1-2 mutant specific primer
JOHE45184	CCATCTGACTAACAATGATTCC	CAN1 genotyping Primer
JOHE45183	AGATTGAGTCATCCCTAGAGG	CAN1 primer for PCR-RFLP analysis
JOHE45188	TGATATAGACAGCCGCATTG	CAN1 primer for PCR-RFLP analysis
JOHE51319	AATGGTACAAGCCGGAAGGAG	CAN1 primer for Chr1 SNP genotyping
JOHE51320	GGAGGCAGATGATGAACC	CAN1 primer for Chr1 SNP genotyping
JOHE50555	CTATTGAATTATCAAAGACAA	CAN1 primer for Chr1 SNP genotyping
JOHE50556	CAATTAGTGATTCAAGGAGG	CAN1 primer for Chr1 SNP genotyping
JOHE45644	GCTGGAGAAGTCAGATATAC	FUR1 primer for PCR-RFLP analysis
JOHE45647	GCAAGAGAGCAGACAGAA	FUR1 primer for PCR-RFLP analysis
JOHE46155	gcgcgcctaggcctctgcaggtcgactctGATTGTATAAAGAAATATTG	ACT1 promoter, homology to pGI3
JOHE46156	CAAGAGTGGCGGCCGCCATgttgggcgacttttaggac	ACT1 promoter, homology to NAT
JOHE46165	GAGTATGCCTTGTCCATAAacatgtggtcatgaagga	TRP1 terminator, homology to NAT
JOHE46168	tgattacgaattcttaattaagatatcgagTAGTAATGACCGTCACATC	TRP1 terminator, homology to pGI3
JOHE46159	gtcctaaaagtcgcccaacATGGCGGCCGCCACTCTTG	NAT primer, homology to PACT1
JOHE46162	tccttcatgaccacatgtTTATGGACAAGGCATACTC	NAT primer, homology to TTRP1
JOHE43279	CTGATCCAAGCTCAAGCTC	pGI3 diagnostic primer
JOHE43280	GTTGGCCGATTCATTAATGC	pGI3 diagnostic primer
JOHE50308	TATCGGTGTCTGCGGAAGTA	PACT1 diagnostic primer
JOHE50309	CTAAATCATCAACGCCCAG	TTRP1 diagnostic primer
JOHE50285	GATTGTATAAAGAAATATTG	PACT1-NAT junction primer
JOHE41081	GCGTCGTTTGATTTCTTTCTTC	PACT1-NAT junction primer
JOHE40162	CCTCTGGTTGGAAGTCACTA	NAT-TTRP1 junction primer
JOHE50286	TAGTAATGACCGTCACATC	NAT-TTRP1 junction primer
JOHE45648	TTCTGTCTGCTCTCTTGC	FUR1 primer
JOHE45649	CATGTACGAGGTTGGTGTG	FUR1 primer
JOHE50254	gcgcgcctaggcctctgcaggtcgactctGTGATAAAGGAGAGGAGAG	MFα upstream primer, homology to pGI3
JOHE50255	caatatttctttatacaatcTATGGTTGCAAGCTGTG	MFα upstream primer, homology to NAT
JOHE50258	gatgtgacggtcattactaACAAGAGTGAGTGGTAGC	MFα downstream primer, homology to NAT
JOHE50259	tgattacgaattcttaattaagatatcgagCAAAGCTGTTGGATGGTG	MFα downstream primer, homology to pGI3
JOHE50609	ATGGACGCTTTCACCACTC	mfαΔ diagnostic primer
JOHE50610	TCAAGCAATCACGCAAAG	mfαΔ diagnostic primer
JOHE50605	GACTGTAGGATGGAAGGTG	mfαΔ diagnostic primer
JOHE50606	CTCTTGTCCTTCCTGCAC	mfαΔ diagnostic primer
JOHE50264	gcgcgcctaggcctctgcaggtcgactctACCATCCTGGAACCGTC	STE3 upstream primer, homology to pGI3
JOHE50265	caatatttctttatacaatcCGTTGCAATGTTGCGCGC	STE3 upstream primer, homology to NAT
JOHE50268	gatgtgacggtcattactaACTGCTGGATTTTTGAGG	STE3 downstream primer, homology to NAT
JOHE50269	tgattacgaattcttaattaagatatcgagTATATTTAGTAATGTACTC	STE3 downstream primer, homology to pGI3
JOHE50611	CCACTTTCAAGTCTGTTC	ste3Δ diagnostic primer
JOHE50612	GTTCTTCCGGAAATTGAG	ste3Δ diagnostic primer
JOHE50607	GGTATAGAGCGCAACCAG	ste3Δ diagnostic primer
JOHE50608	CAAGCCTTCCAAGCTGAG	ste3Δ diagnostic primer
JOHE50653	gcgcgcctaggcctctgcaggtcgactctGTTAATGAGAGGTACATG	DMC1 upstream primer, homology to pGI3
JOHE50654	caatatttctttatacaatcGTTGACCGATATGTTGATAC	DMC1 upstream primer, homology to NAT
JOHE50657	gatgtgacggtcattactaTAGTTGGATCTAATTGTTC	DMC1 downstream primer, homology to NAT
JOHE50658	tgattacgaattcttaattaagatatcgagCATCCAATGAGCTGACTG	DMC1 downstream primer, homology to pGI3
JOHE51188	GCACAGAGATTGCAGACC	dmc1Δ diagnostic primer
JOHE51189	GTTCAGAAGACCATGCTCG	dmc1Δ diagnostic primer
JOHE51186	GTATCACCAGCACCGATAG	dmc1Δ diagnostic primer
JOHE51187	CTGTCGAGTGTGTTCTTCC	dmc1Δ diagnostic primer
